# High-resolution sweep metagenomics using fast probabilistic inference

**DOI:** 10.1101/332544

**Authors:** Tommi Mäklin, Teemu Kallonen, Sophia David, Christine J. Boinett, Ben Pascoe, Guillaume Méric, David M. Aanensen, Edward J. Feil, Stephen Baker, Julian Parkhill, Samuel K. Sheppard, Jukka Corander, Antti Honkela

**Affiliations:** Helsinki Institute for Information Technology HIIT, Department of Mathematics and Statistics, University of Helsinki, Finland; Department of Biostatistics, University of Oslo, Norway; Wellcome Sanger Institute, Hinxton, Cambridge, United Kingdom; Centre for Genomic Pathogen Surveillance, Wellcome Genome Campus, Hinxton, Cambridge, United Kingdom; Hospital for Tropical Diseases, Wellcome Trust Major Overseas Programme, Oxford University Clinical Research Unit, Ho Chi Minh City, Vietnam; Centre for Tropical Medicine and Global Health, Nuffield Department of Clinical Medicine, University of Oxford, Oxford, United Kingdom; The Milner Centre for Evolution, Department of Biology and Biochemistry, Bath University, Bath, United Kingdom; Department of Infectious Disease Epidemiology, Imperial College London, London, United Kingdom; Big Data Institute, Li Ka Shing Centre for Health Information and Discovery, Nuffield Department of Medicine, University of Oxford, Oxford, United Kingdom; Department of Public Health, University of Helsinki, Finland; Helsinki Institute for Information Technology HIIT, Department of Computer Science, University of Helsinki, Finland

## Abstract

Determining the composition of bacterial communities beyond the level of a genus or species is challenging because of the considerable overlap between genomes representing close relatives. Here, we present the mSWEEP method for identifying and estimating the relative abundances of bacterial lineages from plate sweeps of enrichment cultures. mSWEEP leverages biologically grouped sequence assembly databases, applying probabilistic modelling, and provides controls for false positive results. Using sequencing data from major pathogens, we demonstrate significant improvements in lineage quantification and detection accuracy. Our method facilitates investigating cultures comprising mixtures of bacteria, and opens up a new field of plate sweep metagenomics.
