## Supplementary Table 2 for "High-resolution sweep metagenomics using fast probabilistic inference"

### Sheet: Sheet1
Antimicrobial Class	Diarrheal samples (48 samples)	Healthy samples (48 samples)
Aminoglycosides	44	41
Cephalosporins	45	43
Phenicols	21	12
Folate Inhibitors	45	44
MLS	32	39
Quinolones	47	46
MCR-1	1	0
Nitrofurans	42	39
Rifampicin	4	1
Fosfomycin	1	6
Tetracycline	9	10
