## Supplementary Table 5 for "High-resolution sweep metagenomics using fast probabilistic inference"

### Sheet: Sheet1
name	sample_type	run accession	secondary_sample_accession
22607_1#97	Diarrhea	ERR3317651	ERS3403619
22607_1#98	Diarrhea	ERR3317652	ERS3403620
22607_1#99	Diarrhea	ERR3317653	ERS3403621
22607_1#100	Diarrhea	ERR3317654	ERS3403622
22607_1#101	Diarrhea	ERR3317655	ERS3403623
22607_1#102	Diarrhea	ERR3317656	ERS3403624
22607_1#103	Diarrhea	ERR3317657	ERS3403625
22607_1#104	Diarrhea	ERR3317658	ERS3403626
22607_1#105	Diarrhea	ERR3317659	ERS3403627
22607_1#106	Diarrhea	ERR3317660	ERS3403628
22607_1#107	Diarrhea	ERR3317661	ERS3403629
22607_1#108	Diarrhea	ERR3317662	ERS3403630
22607_1#109	Diarrhea	ERR3317663	ERS3403631
22607_1#110	Diarrhea	ERR3317664	ERS3403632
22607_1#111	Diarrhea	ERR3317665	ERS3403633
22607_1#112	Diarrhea	ERR3317666	ERS3403634
22607_1#113	Diarrhea	ERR3317667	ERS3403635
22607_1#114	Diarrhea	ERR3317668	ERS3403636
22607_1#115	Diarrhea	ERR3317669	ERS3403637
22607_1#116	Diarrhea	ERR3317670	ERS3403638
22607_1#117	Diarrhea	ERR3317671	ERS3403639
22607_1#118	Diarrhea	ERR3317672	ERS3403640
22607_1#119	Diarrhea	ERR3317673	ERS3403641
22607_1#120	Diarrhea	ERR3317674	ERS3403642
22607_1#121	Diarrhea	ERR3317675	ERS3403643
22607_1#122	Diarrhea	ERR3317676	ERS3403644
22607_1#123	Diarrhea	ERR3317677	ERS3403645
22607_1#124	Diarrhea	ERR3317678	ERS3403646
22607_1#125	Diarrhea	ERR3317679	ERS3403647
22607_1#126	Diarrhea	ERR3317680	ERS3403648
22607_1#127	Diarrhea	ERR3317681	ERS3403649
22607_1#128	Diarrhea	ERR3317682	ERS3403650
22607_1#129	Diarrhea	ERR3317683	ERS3403651
22607_1#130	Diarrhea	ERR3317684	ERS3403652
22607_1#131	Diarrhea	ERR3317685	ERS3403653
22607_1#132	Diarrhea	ERR3317686	ERS3403654
22607_1#133	Diarrhea	ERR3317687	ERS3403656
22607_1#134	Diarrhea	ERR3317688	ERS3403657
22607_1#135	Diarrhea	ERR3317689	ERS3403658
22607_1#136	Diarrhea	ERR3317690	ERS3403659
22607_1#137	Diarrhea	ERR3317691	ERS3403660
22607_1#138	Diarrhea	ERR3317692	ERS3403661
22607_1#139	Diarrhea	ERR3317693	ERS3403662
22607_1#140	Diarrhea	ERR3317694	ERS3403663
22607_1#141	Diarrhea	ERR3317695	ERS3403664
22607_1#142	Diarrhea	ERR3317696	ERS3403665
22607_1#143	Diarrhea	ERR3317697	ERS3403666
22607_1#144	Diarrhea	ERR3317698	ERS3403655
22607_1#50	Healthy	ERR3317604	ERS3403572
22607_1#51	Healthy	ERR3317605	ERS3403573
22607_1#52	Healthy	ERR3317606	ERS3403574
22607_1#53	Healthy	ERR3317607	ERS3403575
22607_1#54	Healthy	ERR3317608	ERS3403576
22607_1#55	Healthy	ERR3317609	ERS3403577
22607_1#56	Healthy	ERR3317610	ERS3403578
22607_1#57	Healthy	ERR3317611	ERS3403579
22607_1#58	Healthy	ERR3317612	ERS3403580
22607_1#59	Healthy	ERR3317613	ERS3403581
22607_1#60	Healthy	ERR3317614	ERS3403582
22607_1#61	Healthy	ERR3317615	ERS3403583
22607_1#62	Healthy	ERR3317616	ERS3403584
22607_1#63	Healthy	ERR3317617	ERS3403585
22607_1#64	Healthy	ERR3317618	ERS3403586
22607_1#65	Healthy	ERR3317619	ERS3403587
22607_1#66	Healthy	ERR3317620	ERS3403588
22607_1#67	Healthy	ERR3317621	ERS3403589
22607_1#68	Healthy	ERR3317622	ERS3403590
22607_1#69	Healthy	ERR3317623	ERS3403591
22607_1#70	Healthy	ERR3317624	ERS3403592
22607_1#71	Healthy	ERR3317625	ERS3403593
22607_1#72	Healthy	ERR3317626	ERS3403594
22607_1#73	Healthy	ERR3317627	ERS3403595
22607_1#74	Healthy	ERR3317628	ERS3403596
22607_1#75	Healthy	ERR3317629	ERS3403597
22607_1#76	Healthy	ERR3317630	ERS3403598
22607_1#77	Healthy	ERR3317631	ERS3403599
22607_1#78	Healthy	ERR3317632	ERS3403600
22607_1#79	Healthy	ERR3317633	ERS3403601
22607_1#80	Healthy	ERR3317634	ERS3403602
22607_1#81	Healthy	ERR3317635	ERS3403603
22607_1#82	Healthy	ERR3317636	ERS3403604
22607_1#83	Healthy	ERR3317637	ERS3403605
22607_1#84	Healthy	ERR3317638	ERS3403606
22607_1#85	Healthy	ERR3317639	ERS3403607
22607_1#86	Healthy	ERR3317640	ERS3403608
22607_1#87	Healthy	ERR3317641	ERS3403609
22607_1#88	Healthy	ERR3317642	ERS3403610
22607_1#89	Healthy	ERR3317643	ERS3403611
22607_1#90	Healthy	ERR3317644	ERS3403612
22607_1#91	Healthy	ERR3317645	ERS3403613
22607_1#92	Healthy	ERR3317646	ERS3403614
22607_1#93	Healthy	ERR3317647	ERS3403615
22607_1#94	Healthy	ERR3317648	ERS3403616
22607_1#95	Healthy	ERR3317649	ERS3403617
22607_1#96	Healthy	ERR3317650	ERS3403618
22607_1#1	Healthy	ERR2632190	ERS1662113
