## Supplementary Table 6 for "High-resolution sweep metagenomics using fast probabilistic inference"

### Sheet: supplement2
accession	dataset
ERR1374867	Klebsiella_mixed
ERR1415579	Klebsiella_mixed
ERR1415563	Klebsiella_mixed
ERR1228347	Klebsiella_mixed
ERR1541274	Klebsiella_mixed
ERR1514986	Klebsiella_mixed
ERR1374892	Klebsiella_mixed
ERR1374971	Klebsiella_mixed
ERR1415550	Klebsiella_mixed
ERR1541391	Klebsiella_mixed
ERR1514969	Klebsiella_mixed
ERR1514962	Klebsiella_mixed
ERR1541273	Klebsiella_mixed
ERR1541490	Klebsiella_mixed
ERR1217472	Klebsiella_mixed
ERR1374968	Klebsiella_mixed
ERR1204939	Klebsiella_mixed
ERR1228175	Klebsiella_mixed
ERR1374982	Klebsiella_mixed
ERR1514980	Klebsiella_mixed
ERR1541278	Klebsiella_mixed
ERR1228169	Klebsiella_mixed
ERR1541276	Klebsiella_mixed
ERR1375000	Klebsiella_mixed
ERR1228332	Klebsiella_mixed
ERR1374972	Klebsiella_mixed
ERR1541416	Klebsiella_mixed
ERR1514949	Klebsiella_mixed
ERR1289718	Klebsiella_mixed
ERR1375046	Klebsiella_mixed
ERR1217364	Klebsiella_mixed
ERR1541269	Klebsiella_mixed
ERR1374970	Klebsiella_mixed
ERR1415561	Klebsiella_mixed
ERR1374974	Klebsiella_mixed
ERR1514976	Klebsiella_mixed
ERR1375036	Klebsiella_mixed
ERR1541369	Klebsiella_mixed
ERR1541458	Klebsiella_mixed
ERR1415532	Klebsiella_mixed
ERR1228223	Klebsiella_mixed
ERR1423312	Klebsiella_mixed
ERR1541280	Klebsiella_mixed
ERR1375034	Klebsiella_mixed
ERR1374951	Klebsiella_mixed
ERR1541379	Klebsiella_mixed
ERR1415551	Klebsiella_mixed
ERR1541395	Klebsiella_mixed
ERR1228240	Klebsiella_mixed
ERR1289746	Klebsiella_mixed
ERR1514946	Klebsiella_mixed
ERR1415541	Klebsiella_mixed
ERR1374943	Klebsiella_mixed
ERR1289764	Klebsiella_mixed
ERR1374969	Klebsiella_mixed
ERR1228329	Klebsiella_mixed
ERR1375014	Klebsiella_mixed
ERR1374932	Klebsiella_mixed
ERR1415534	Klebsiella_mixed
ERR1541558	Klebsiella_mixed
ERR1415796	Klebsiella_mixed
ERR1541505	Klebsiella_mixed
ERR1289702	Klebsiella_mixed
ERR1541300	Klebsiella_mixed
ERR1374870	Klebsiella_mixed
ERR1514907	Klebsiella_mixed
ERR1514941	Klebsiella_mixed
ERR1415792	Klebsiella_mixed
ERR1289770	Klebsiella_mixed
ERR1541283	Klebsiella_mixed
ERR1541287	Klebsiella_mixed
ERR1217442	Klebsiella_mixed
ERR1228238	Klebsiella_mixed
ERR1415818	Klebsiella_mixed
ERR1415501	Klebsiella_mixed
ERR1217238	Klebsiella_mixed
ERR1514943	Klebsiella_mixed
ERR1514936	Klebsiella_mixed
ERR1541299	Klebsiella_mixed
ERR1541268	Klebsiella_mixed
ERR1228246	Klebsiella_mixed
ERR1514954	Klebsiella_mixed
ERR1514847	Klebsiella_mixed
ERR1415753	Klebsiella_mixed
ERR1375042	Klebsiella_mixed
ERR1415545	Klebsiella_mixed
ERR1541338	Klebsiella_mixed
ERR1228241	Klebsiella_mixed
ERR1415577	Klebsiella_mixed
ERR1289796	Klebsiella_mixed
ERR1334489	Klebsiella_mixed
ERR1375038	Klebsiella_mixed
ERR1415810	Klebsiella_mixed
ERR1415646	Klebsiella_mixed
ERR1415559	Klebsiella_mixed
ERR1289782	Klebsiella_mixed
ERR1541482	Klebsiella_mixed
ERR1289784	Klebsiella_mixed
ERR1289795	Klebsiella_mixed
ERR1217240	Klebsiella_mixed
ERR1541375	Klebsiella_mixed
ERR1415478	Klebsiella_mixed
ERR1541523	Klebsiella_mixed
ERR1541466	Klebsiella_mixed
ERR1289735	Klebsiella_mixed
ERR1415795	Klebsiella_mixed
ERR1541433	Klebsiella_mixed
ERR1374991	Klebsiella_mixed
ERR1217378	Klebsiella_mixed
ERR1217405	Klebsiella_mixed
ERR1334580	Klebsiella_mixed
ERR1289756	Klebsiella_mixed
ERR1415812	Klebsiella_mixed
ERR1334578	Klebsiella_mixed
ERR1334484	Klebsiella_mixed
ERR1514942	Klebsiella_mixed
ERR1334524	Klebsiella_mixed
ERR1415526	Klebsiella_mixed
ERR1217403	Klebsiella_mixed
ERR1217401	Klebsiella_mixed
ERR1334439	Klebsiella_mixed
ERR1334571	Klebsiella_mixed
ERR1228393	Klebsiella_mixed
ERR1289778	Klebsiella_mixed
ERR1334465	Klebsiella_mixed
ERR1334579	Klebsiella_mixed
ERR1334575	Klebsiella_mixed
ERR1334567	Klebsiella_mixed
ERR1415519	Klebsiella_mixed
ERR1228164	Klebsiella_mixed
ERR1374958	Klebsiella_mixed
ERR1217226	Klebsiella_mixed
ERR1228163	Klebsiella_mixed
ERR1228165	Klebsiella_mixed
ERR1334570	Klebsiella_mixed
ERR1289791	Klebsiella_mixed
ERR1541374	Klebsiella_mixed
ERR1334573	Klebsiella_mixed
ERR1334568	Klebsiella_mixed
ERR1289786	Klebsiella_mixed
ERR1289797	Klebsiella_mixed
ERR1289777	Klebsiella_mixed
ERR1217485	Klebsiella_mixed
ERR1334569	Klebsiella_mixed
ERR1217486	Klebsiella_mixed
ERR1217438	Klebsiella_mixed
ERR1228301	Klebsiella_mixed
ERR1334467	Klebsiella_mixed
ERR1514945	Klebsiella_mixed
ERR1334435	Klebsiella_mixed
ERR1514994	Klebsiella_mixed
ERR1289710	Klebsiella_mixed
ERR1289787	Klebsiella_mixed
ERR1217408	Klebsiella_mixed
ERR1541355	Klebsiella_mixed
ERR1415509	Klebsiella_mixed
ERR1415520	Klebsiella_mixed
ERR1228187	Klebsiella_mixed
ERR1289811	Klebsiella_mixed
ERR1415558	Klebsiella_mixed
ERR1514967	Klebsiella_mixed
ERR1205044	Klebsiella_mixed
ERR1204983	Klebsiella_mixed
ERR1228170	Klebsiella_mixed
ERR1228144	Klebsiella_mixed
ERR1415816	Klebsiella_mixed
ERR1334608	Klebsiella_mixed
ERR1541497	Klebsiella_mixed
ERR1217482	Klebsiella_mixed
ERR1541488	Klebsiella_mixed
ERR1514968	Klebsiella_mixed
ERR1204880	Klebsiella_mixed
ERR1415783	Klebsiella_mixed
ERR1541372	Klebsiella_mixed
ERR1217082	Klebsiella_mixed
ERR1289829	Klebsiella_mixed
ERR1334572	Klebsiella_mixed
ERR1334450	Klebsiella_mixed
ERR1289845	Klebsiella_mixed
ERR448768	Campylobacter_mixed
ERR448788	Campylobacter_mixed
ERR448877	Campylobacter_mixed
ERR448880	Campylobacter_mixed
ERR448830	Campylobacter_mixed
ERR448892	Campylobacter_mixed
ERR448894	Campylobacter_mixed
ERR448895	Campylobacter_mixed
ERR448896	Campylobacter_mixed
ERR448924	Campylobacter_mixed
ERR448897	Campylobacter_mixed
ERR448891	Campylobacter_mixed
ERR448926	Campylobacter_mixed
ERR448905	Campylobacter_mixed
ERR448907	Campylobacter_mixed
ERR448908	Campylobacter_mixed
ERR448909	Campylobacter_mixed
ERR448910	Campylobacter_mixed
ERR024479	Campylobacter_mixed
ERR024481	Campylobacter_mixed
ERR024473	Campylobacter_mixed
ERR024446	Campylobacter_mixed
ERR024435	Campylobacter_mixed
ERR024436	Campylobacter_mixed
ERR024428	Campylobacter_mixed
ERR023267	Campylobacter_mixed
ERR023296	Campylobacter_mixed
ERR023292	Campylobacter_mixed
ERR027218	Campylobacter_mixed
ERR024458	Campylobacter_mixed
ERR024451	Campylobacter_mixed
ERR024463	Campylobacter_mixed
ERR152265	Campylobacter_mixed
ERR152198	Campylobacter_mixed
ERR152225	Campylobacter_mixed
ERR226141	Campylobacter_mixed
ERR226151	Campylobacter_mixed
ERR226158	Campylobacter_mixed
ERR226178	Campylobacter_mixed
ERR278292	Campylobacter_mixed
